# AGEAS: Automated Machine Learning based Genetic Regulatory Element Extraction System

**DOI:** 10.1101/2022.02.17.480852

**Authors:** Masayoshi Nakamoto, Jiawang Tao, Jack Yu

**Affiliations:** Shenzhen Mozhou Technology Co., Ltd, Shenzhen, China; Center for Health Research, Guangzhou Institutes of Biomedicine and Health, Chinese Academy of Sciences, Guangzhou 510530, China

## Abstract

As rapid progress in sequencing technology since last decade, numerous mechanisms underlying cell functions and developmental processes have been revealed as complex regulations of gene expressions. Since single-cell RNA sequencing (scRNA-seq) made high-resolution transcriptomic view increasingly accessible, precise identification of gene regulatory network (GRN) describing cell types and cell states became achievable. However, extracting key regulatory elements, including gene regulatory pathways (GRPs), transcription factors (TFs), and targetomes, that accurately and completely reflects functionality changes in biological phenomena remains challenging. Herein, we describe AGEAS, an semi-supervised automated machine learning (AutoML) based genetic regulatory element extraction system that assesses importances of GRPs in resulting biological phenomena, such as cell type differentiation, physiological and pathological development, and reconstructs GRNs with extracted important GRPs for comprehensive inference. With several case studies in divergent research areas, we show that AGEAS can indeed extract informative regulatory elements and reconstruct networks to indicate regulatory changes in biological phenomena of interest.

**Availability and implementation:** The AGEAS code is available at https://github.com/JackSSK/Ageas.
