## Supplement 1 (MEF vs. ESC) for "AGEAS: Automated Machine Learning based Genetic Regulatory Element Extraction System": report.csv

ID	Gene Symbol	Network	Type	Source_Num	Target_Num	Meta_Degree	Log2FC
Pou5f1	Pou5f1	network_0	TF	9	709	1425	13.364986935447183
Tfcp2l1	Tfcp2l1	network_0	TF	11	107	173	10.483738277597782
Nanog	Nanog	network_0	TF	6	598	982	10.4636891604238
Sox2	Sox2	network_0	TF	9	598	982	9.638597526089006
Mybl2	Mybl2	network_0	TF	16	15	22	6.254385496539847
Klf2	Klf2	network_0	TF	15	139	233	5.175885398904425
Zfp57	Zfp57	network_0	TF	6	161	213	4.899745611142956
Tbx3	Tbx3	network_0	TF	7	148	200	4.7617411732045305
Klf5	Klf5	network_0	TF	9	122	182	4.353532280825901
Trim28	Trim28	network_0	TF	13	187	378	3.9237765307877854
Prrx1	Prrx1	network_0	TF	7	29	143	3.9070586341668463
Twist2	Twist2	network_0	TF	5	462	867	3.6438561897747235
E2f4	E2f4	network_0	TF	8	155	249	3.20568076081163
Rest	Rest	network_0	TF	10	185	342	3.173827343667112
Apex1	Apex1	network_0	TF	13	2	6	3.08436114525791
Hdac1	Hdac1	network_0	TF	10	175	340	3.081144530770553
Foxp1	Foxp1	network_0	TF	14	330	607	2.952387204137505
Trp53	Trp53	network_0	TF	13	240	556	2.825756201970375
Klf4	Klf4	network_0	TF	2	26	33	2.7065381595208073
Hmga2	Hmga2	network_0	TF	12	98	359	2.590885875115788
Eno1	Eno1	network_0	TF	13	104	380	2.4134535271614563
Tgif1	Tgif1	network_0	TF	12	66	103	2.381265876721608
Cebpb	Cebpb	network_0	TF	12	647	1251	2.2397031473542715
Ctcf	Ctcf	network_0	TF	12	250	480	2.2270140364604902
Sox4	Sox4	network_0	TF	8	248	473	1.8524783236423854
Hmgb1	Hmgb1	network_0	TF	17	48	211	1.7495867829184348
Smc3	Smc3	network_0	TF	13	314	654	1.6589995805477518
Ewsr1	Ewsr1	network_0	TF	15	2	16	1.5299152680638795
Smarca5	Smarca5	network_0	TF	13	250	501	1.5069794834133265
Bclaf1	Bclaf1	network_0	TF	15	5	8	1.4136874081130841
Atf5	Atf5	network_0	TF	18	29	93	1.402628780582761
Gtf2a2	Gtf2a2	network_0	TF	18	2	4	1.3994103964426685
Jund	Jund	network_0	TF	2	522	947	1.3835497532255925
Sfpq	Sfpq	network_0	TF	16	9	33	1.3320909431886623
Ybx1	Ybx1	network_0	TF	16	206	880	1.299458514930027
Id2	Id2	network_0	TF	8	91	170	1.2597580741617822
Nono	Nono	network_0	TF	13	12	43	1.1674745716095352
Nfib	Nfib	network_0	TF	4	370	625	1.0775805194788788
Hdac2	Hdac2	network_0	TF	13	513	1037	1.009027094318851
Atf4	Atf4	network_0	TF	13	321	602	0.832239293106884
Arf4	Arf4	network_0	TF	14	68	229	0.6060455502798856
Fos	Fos	network_0	TF	7	428	677	0.5785480176775248
Jun	Jun	network_0	TF	10	562	1038	0.44825242376740704
Klf6	Klf6	network_0	TF	12	5	13	0.4119918920256236
Tcf4	Tcf4	network_0	TF	11	387	718	0.31660121483838743
Junb	Junb	network_0	TF	10	568	1076	0.17066473334295473
Hes1	Hes1	network_0	TF	13	236	380	0.1057807866841749
