## Supplement 3 (P7 CM vs. P28 CM) for "AGEAS: Automated Machine Learning based Genetic Regulatory Element Extraction System": report.csv

ID	Gene Symbol	Network	Type	Source_Num	Target_Num	Meta_Degree	Log2FC
ENSMUSG00000017724	Etv4	network_0	TF	3	8	58	5.219168520462161
ENSMUSG00000017146	Brca1	network_0	TF	4	7	103	5.03708931873522
ENSMUSG00000000359	Rem1	network_0	TF	2	1	3	4.940837927531855
ENSMUSG00000002265	Peg3	network_0	TF	4	12	59	4.812557578402272
ENSMUSG00000001280	Sp1	network_0	TF	23	589	1818	4.679363333234814
ENSMUSG00000019768	Esr1	network_0	TF	10	487	1649	4.630550607601942
ENSMUSG00000073423	Zfp414	network_0	TF	2	6	19	4.572578776265324
ENSMUSG00000027490	E2f1	network_0	TF	0	18	250	4.344828496997441
ENSMUSG00000000567	Sox9	network_0	TF	1	24	277	4.161373138577506
ENSMUSG00000019817	Plagl1	network_0	TF	9	25	174	3.5048298986663635
ENSMUSG00000021775	Nr1d2	network_0	TF	3	81	231	3.469043213421589
ENSMUSG00000071076	Jund	network_0	TF	0	8	123	3.378511623253729
ENSMUSG00000024238	Zeb1	network_0	TF	8	52	425	3.2139844757858818
ENSMUSG00000006705	Pknox1	network_0	TF	3	5	62	3.1171577010588534
ENSMUSG00000002983	Relb	network_0	TF	5	4	31	2.9830696040501223
ENSMUSG00000022528	Hes1	network_0	TF	14	27	192	2.9224542275932723
ENSMUSG00000024974	Smc3	network_0	TF	9	24	350	2.774148706134314
ENSMUSG00000041515	Irf8	network_0	TF	2	12	241	2.7127180479195294
ENSMUSG00000005583	Mef2c	network_0	TF	8	86	531	2.70651070673936
ENSMUSG00000038692	Hoxb4	network_0	TF	1	16	174	2.700439718141092
ENSMUSG00000040481	Bptf	network_0	TF	6	15	50	2.663333564274028
ENSMUSG00000068267	Cenpb	network_0	TF	10	39	75	2.6542077088443907
ENSMUSG00000025612	Bach1	network_0	TF	1	30	237	2.6460276519068886
ENSMUSG00000078671	Chd2	network_0	TF	9	53	258	2.6293566200796104
ENSMUSG00000038648	Creb3l2	network_0	TF	4	13	172	2.602314231232804
ENSMUSG00000028565	Nfia	network_0	TF	4	53	276	2.568609190345983
ENSMUSG00000005698	Ctcf	network_0	TF	7	101	689	2.5583583496240934
ENSMUSG00000056501	Cebpb	network_0	TF	7	241	776	2.53249508082702
ENSMUSG00000030067	Foxp1	network_0	TF	3	8	114	2.5317358875027143
ENSMUSG00000053477	Tcf4	network_0	TF	16	26	148	2.4924038484038924
ENSMUSG00000099083	Atf7	network_0	TF	2	5	82	2.4710945361628784
ENSMUSG00000031627	Irf2	network_0	TF	7	36	387	2.4320879514713614
ENSMUSG00000042557	Sin3a	network_0	TF	4	15	211	2.407967925954054
ENSMUSG00000033943	Mga	network_0	TF	11	20	45	2.364712961384159
ENSMUSG00000020248	Nfyb	network_0	TF	8	18	74	2.3492569949308653
ENSMUSG00000027109	Sp3	network_0	TF	6	20	340	2.3138703712502267
ENSMUSG00000032238	Rora	network_0	TF	4	57	173	2.301360468421331
ENSMUSG00000029178	Klf3	network_0	TF	6	10	98	2.2861569638655403
ENSMUSG00000075595	Zfp652	network_0	TF	8	19	64	2.2075132449976778
ENSMUSG00000052534	Pbx1	network_0	TF	7	48	300	2.201499538275751
ENSMUSG00000047407	Tgif1	network_0	TF	2	4	76	2.169925001442313
ENSMUSG00000022641	Bbx	network_0	TF	25	65	257	2.1654171175844112
ENSMUSG00000029913	Prdm5	network_0	TF	5	31	110	2.1032301571086567
ENSMUSG00000024985	Tcf7l2	network_0	TF	14	79	432	2.096390701142313
ENSMUSG00000021877	Arf4	network_0	TF	14	7	52	2.085973223109852
ENSMUSG00000044167	Foxo1	network_0	TF	4	9	231	2.0727253856393446
ENSMUSG00000030087	Klf15	network_0	TF	6	6	22	2.041027268260054
ENSMUSG00000058756	Thra	network_0	TF	11	102	412	2.03128988871776
ENSMUSG00000026610	Esrrg	network_0	TF	2	41	127	2.0
ENSMUSG00000076431	Sox4	network_0	TF	7	44	186	1.984123091557656
ENSMUSG00000032897	Nfyc	network_0	TF	4	10	64	1.9619319591664808
ENSMUSG00000052684	Jun	network_0	TF	5	18	264	1.952232978872296
ENSMUSG00000052837	Junb	network_0	TF	5	38	297	1.9445138563525344
ENSMUSG00000032228	Tcf12	network_0	TF	6	18	298	1.9381070175248527
ENSMUSG00000051469	Zfp24	network_0	TF	8	64	209	1.9201310948488448
ENSMUSG00000016087	Fli1	network_0	TF	1	11	271	1.9172911198346352
ENSMUSG00000031681	Smad1	network_0	TF	3	3	26	1.8834859912735755
ENSMUSG00000008575	Nfib	network_0	TF	9	211	669	1.874014984335348
ENSMUSG00000032035	Ets1	network_0	TF	9	24	232	1.8561817493642607
ENSMUSG00000030557	Mef2a	network_0	TF	6	122	362	1.8311850201873408
ENSMUSG00000001911	Nfix	network_0	TF	12	7	59	1.7972727738360774
ENSMUSG00000058440	Nrf1	network_0	TF	1	13	188	1.762500686273345
ENSMUSG00000022314	Rad21	network_0	TF	5	51	368	1.753960618070623
ENSMUSG00000021109	Hif1a	network_0	TF	3	8	70	1.746109759293219
ENSMUSG00000019947	Arid5b	network_0	TF	4	2	16	1.7356229276747968
ENSMUSG00000031715	Smarca5	network_0	TF	5	97	292	1.690963854578044
ENSMUSG00000020644	Id2	network_0	TF	5	5	49	1.667989780995912
ENSMUSG00000029249	Rest	network_0	TF	15	147	673	1.6672566223548024
ENSMUSG00000038914	Dido1	network_0	TF	4	13	26	1.6662179905175163
ENSMUSG00000027104	Atf2	network_0	TF	3	15	195	1.6499724919537808
ENSMUSG00000005566	Trim28	network_0	TF	6	100	518	1.6368902927650169
ENSMUSG00000036036	Zfp57	network_0	TF	3	8	114	1.6293566200796097
ENSMUSG00000036461	Elf1	network_0	TF	3	28	227	1.607853340675412
ENSMUSG00000018604	Tbx3	network_0	TF	5	54	486	1.5151410512235852
ENSMUSG00000038615	Nfe2l1	network_0	TF	11	12	30	1.4948287488955287
ENSMUSG00000033543	Gtf2a2	network_0	TF	7	1	21	1.4562530671385885
ENSMUSG00000022053	Ebf2	network_0	TF	1	11	218	1.4526900407582417
ENSMUSG00000039191	Rbpj	network_0	TF	0	48	178	1.4309790431478646
ENSMUSG00000024560	Cxxc1	network_0	TF	0	9	179	1.4246235481080411
ENSMUSG00000022895	Ets2	network_0	TF	4	12	195	1.3858217114859883
ENSMUSG00000029729	Zkscan1	network_0	TF	9	6	15	1.3718683496231154
ENSMUSG00000059552	Trp53	network_0	TF	4	29	281	1.3518436727916496
ENSMUSG00000020167	Tcf3	network_0	TF	3	13	189	1.319654343367242
ENSMUSG00000003032	Klf4	network_0	TF	7	27	462	1.2462593947472271
ENSMUSG00000079215	Zfp664	network_0	TF	1	2	12	1.2030918653775124
ENSMUSG00000018899	Irf1	network_0	TF	4	15	262	1.139018959856596
ENSMUSG00000035158	Mitf	network_0	TF	9	62	232	1.033947331923338
ENSMUSG00000057469	E2f6	network_0	TF	6	88	277	1.00260179518828
ENSMUSG00000021944	Gata4	network_0	TF	3	46	140	0.9650238617570251
ENSMUSG00000055116	Arntl	network_0	TF	2	12	265	0.9569312781081152
ENSMUSG00000038679	Trps1	network_0	TF	2	1	5	0.9400352110100574
ENSMUSG00000028639	Ybx1	network_0	TF	6	17	83	0.9178639536548658
ENSMUSG00000055320	Tead1	network_0	TF	8	13	37	0.8789921953488857
ENSMUSG00000015846	Rxra	network_0	TF	3	127	420	0.7691895641519455
ENSMUSG00000071637	Cebpd	network_0	TF	8	22	163	0.748127700453507
ENSMUSG00000021250	Fos	network_0	TF	10	79	519	0.7114464910543727
ENSMUSG00000023927	Satb1	network_0	TF	1	7	138	0.6865834049681547
ENSMUSG00000024955	Esrra	network_0	TF	1	15	72	0.6770807027095866
ENSMUSG00000024140	Epas1	network_0	TF	10	23	58	0.6681783708713098
ENSMUSG00000058239	Usf2	network_0	TF	6	82	263	0.6605752572631527
ENSMUSG00000029135	Fosl2	network_0	TF	20	190	700	0.6371874304826282
ENSMUSG00000010175	Prox1	network_0	TF	9	87	292	0.6348513765135166
ENSMUSG00000053110	Yap1	network_0	TF	7	105	482	0.6223624725263495
ENSMUSG00000047371	Zfp768	network_0	TF	11	7	14	0.533179958618609
ENSMUSG00000038539	Atf5	network_0	TF	6	2	11	0.5316973506209681
ENSMUSG00000030256	Bhlhe41	network_0	TF	9	44	311	0.4782313257660382
ENSMUSG00000015839	Nfe2l2	network_0	TF	16	221	644	0.3777611257101547
ENSMUSG00000014592	Camta1	network_0	TF	19	50	136	0.3507567479465816
ENSMUSG00000025498	Irf7	network_0	TF	4	5	77	0.3504972470841325
ENSMUSG00000026628	Atf3	network_0	TF	8	22	236	0.3054898151964025
ENSMUSG00000022383	Ppara	network_0	TF	0	12	120	0.2035333940851318
ENSMUSG00000023034	Nr4a1	network_0	TF	2	18	160	0.1934057924556125
ENSMUSG00000031885	Cbfb	network_0	TF	15	193	707	0.1636426491906633
ENSMUSG00000001419	Mef2d	network_0	TF	15	129	364	0.1480986389891345
ENSMUSG00000021127	Zfp36l1	network_0	TF	6	1	9	0.0590745799121705
ENSMUSG00000006215	Zbtb17	network_0	TF	1	43	433	0.0585946539108483
ENSMUSG00000015579	Nkx2-5	network_0	TF	2	162	514	0.0571004072305179
ENSMUSG00000015605	Srf	network_0	TF	5	252	666	0.0227648911320947
ENSMUSG00000020453	Patz1	network_0	TF	3	1	1	0.0085874958367231
