## Supplement 2 (DAN vs. Cocul) for "AGEAS: Automated Machine Learning based Genetic Regulatory Element Extraction System": report.csv

ID	Gene Symbol	Network	Type	Source_Num	Target_Num	Meta_Degree	Log2FC
ENSG00000016082	ISL1	network_0	TF	12	80	323	9.130999489533988
ENSG00000165462	PHOX2A	network_0	TF	2	1	4	7.559024814767151
ENSG00000109132	PHOX2B	network_0	TF	2	63	385	7.3846638502353255
ENSG00000137203	TFAP2A	network_0	TF	2	16	74	6.54639122342853
ENSG00000163435	ELF3	network_0	TF	8	85	418	5.907519083983035
ENSG00000119547	ONECUT2	network_0	TF	10	53	213	3.302941309169009
ENSG00000221869	CEBPD	network_0	TF	5	72	218	3.2016891414307604
ENSG00000162599	NFIA	network_0	TF	2	3	7	3.14928036058477
ENSG00000028277	POU2F2	network_0	TF	2	4	9	3.1348156114288503
ENSG00000167081	PBX3	network_0	TF	11	116	896	3.0249551012399873
ENSG00000181449	SOX2	network_0	TF	9	108	925	2.9388114817292355
ENSG00000164330	EBF1	network_0	TF	17	141	1392	2.9072756480004465
ENSG00000143995	MEIS1	network_0	TF	4	3	6	2.7950570786965745
ENSG00000108001	EBF3	network_0	TF	0	30	102	2.5204737742694423
ENSG00000118263	KLF7	network_0	TF	11	16	116	2.3054594428499318
ENSG00000176887	SOX11	network_0	TF	6	4	12	2.2429937741766004
ENSG00000134138	MEIS2	network_0	TF	12	12	94	2.1772029659195624
ENSG00000105419	MEIS3	network_0	TF	6	2	4	2.0612797180171025
ENSG00000157557	ETS2	network_0	TF	5	15	44	1.6438795436130729
ENSG00000150347	ARID5B	network_0	TF	0	4	12	1.533405890093002
ENSG00000164093	PITX2	network_0	TF	11	3	14	1.4982429718891819
ENSG00000128610	FEZF1	network_0	TF	1	3	8	1.4833915175814791
ENSG00000006128	TAC1	network_0	TF	0	1	2	1.4595991109508173
ENSG00000130522	JUND	network_0	TF	2	8	28	1.3860531653257215
ENSG00000169136	ATF5	network_0	TF	2	2	2	1.303369056767334
ENSG00000162992	NEUROD1	network_0	TF	0	3	6	1.2629207675334797
ENSG00000196591	HDAC2	network_0	TF	5	61	220	1.2625032220866714
ENSG00000124766	SOX4	network_0	TF	0	18	52	1.2354304085397452
ENSG00000116044	NFE2L2	network_0	TF	2	9	10	1.2295791856779754
ENSG00000004487	KDM1A	network_0	TF	1	31	67	1.2162701416307122
ENSG00000164683	HEY1	network_0	TF	1	20	91	1.1812650473298323
ENSG00000198911	SREBF2	network_0	TF	0	20	52	1.176153520455948
ENSG00000122691	TWIST1	network_0	TF	0	7	32	1.0978209860326036
ENSG00000100219	XBP1	network_0	TF	4	33	77	1.081651864391457
ENSG00000067955	CBFB	network_0	TF	2	23	52	1.028363463152795
ENSG00000148516	ZEB1	network_0	TF	6	56	217	1.0008944172889631
ENSG00000103495	MAZ	network_0	TF	6	72	339	0.9999105665907475
ENSG00000116560	SFPQ	network_0	TF	5	39	124	0.9982954700520636
ENSG00000170365	SMAD1	network_0	TF	2	7	13	0.9292746963806593
ENSG00000125968	ID1	network_0	TF	2	1	1	0.9147141395955316
ENSG00000185551	NR2F2	network_0	TF	1	4	23	0.8605715993255725
ENSG00000177030	DEAF1	network_0	TF	2	7	25	0.8225587218456525
ENSG00000177606	JUN	network_0	TF	3	11	42	0.7388537621998132
ENSG00000168610	STAT3	network_0	TF	0	8	16	0.597699449686413
ENSG00000108055	SMC3	network_0	TF	2	52	146	0.5803314611709638
ENSG00000105698	USF2	network_0	TF	4	9	33	0.4884961410734636
ENSG00000130726	TRIM28	network_0	TF	0	13	26	0.47799923340481243
ENSG00000213015	ZNF580	network_0	TF	3	12	51	0.4549870592429546
ENSG00000119950	MXI1	network_0	TF	6	7	19	0.42540589854578137
ENSG00000113580	NR3C1	network_0	TF	11	114	893	0.4002475529050251
ENSG00000189403	HMGB1	network_0	TF	7	4	43	0.3182604562041078
ENSG00000095794	CREM	network_0	TF	0	2	9	0.3024053499187005
ENSG00000139352	ASCL1	network_0	TF	0	60	423	0.30077697604098397
ENSG00000181722	ZBTB20	network_0	TF	6	11	68	0.2472415370028429
ENSG00000164754	RAD21	network_0	TF	2	31	68	0.24406784835561446
ENSG00000165512	ZNF22	network_0	TF	1	2	4	0.23742462911756768
ENSG00000160113	NR2F6	network_0	TF	7	30	120	0.20676484809780327
ENSG00000153147	SMARCA5	network_0	TF	0	3	6	0.1897144146822196
ENSG00000175745	NR2F1	network_0	TF	7	10	40	0.17037487155647746
ENSG00000114861	FOXP1	network_0	TF	2	62	201	0.11879443662300382
ENSG00000128272	ATF4	network_0	TF	0	9	36	0.09564404479252886
ENSG00000163848	ZNF148	network_0	TF	3	4	9	0.08115807696849942
ENSG00000171634	BPTF	network_0	TF	4	1	3	0.05761588829772357
ENSG00000143799	PARP1	network_0	TF	4	12	47	0.05557126412564806
ENSG00000092199	HNRNPC	network_0	TF	5	10	49	0.05035027061813757
ENSG00000100811	YY1	network_0	TF	2	27	73	0.04896253008650575
ENSG00000168214	RBPJ	network_0	TF	8	40	130	0.04149593084207126
ENSG00000106261	ZKSCAN1	network_0	TF	6	9	38	0.011617004138473774
