## Supplement 4 (CCl4 a6w HSC vs. PF) for "AGEAS: Automated Machine Learning based Genetic Regulatory Element Extraction System": report.csv

ID	Gene Symbol	Network	Type	Source_Num	Target_Num	Meta_Degree	Log2FC
ENSMUSG00000048387	Osr1	network_0	TF	2	37	134	8.623576706017207
ENSMUSG00000000247	Lhx2	network_0	TF	9	50	250	7.024644997452134
ENSMUSG00000057098	Ebf1	network_0	TF	3	63	350	6.3269093893130925
ENSMUSG00000029322	Plac8	network_0	TF	2	20	114	4.189454796527263
ENSMUSG00000041515	Irf8	network_0	TF	6	14	17	4.045708348591573
ENSMUSG00000032035	Ets1	network_0	TF	1	21	116	3.4027760917161363
ENSMUSG00000037868	Egr2	network_0	TF	10	18	30	3.363251820388344
ENSMUSG00000015846	Rxra	network_0	TF	0	6	32	3.2471037282097086
ENSMUSG00000018899	Irf1	network_0	TF	15	26	48	2.6807307847856556
ENSMUSG00000038193	Hand2	network_0	TF	0	54	202	2.588694203268295
ENSMUSG00000042812	Foxf1	network_0	TF	4	4	6	2.2775967000366855
ENSMUSG00000030103	Bhlhe40	network_0	TF	7	19	22	2.0119478533044486
ENSMUSG00000005583	Mef2c	network_0	TF	4	124	476	1.8222953810015223
ENSMUSG00000022346	Myc	network_0	TF	2	35	49	1.6555815754146792
ENSMUSG00000056501	Cebpb	network_0	TF	6	29	84	1.4135299092067495
ENSMUSG00000003545	Fosb	network_0	TF	13	18	28	1.1835486857688586
ENSMUSG00000042406	Atf4	network_0	TF	1	4	5	1.141685802459536
ENSMUSG00000055435	Maf	network_0	TF	3	14	38	1.058824076033174
ENSMUSG00000020644	Id2	network_0	TF	2	4	12	1.0441861838237934
ENSMUSG00000020484	Xbp1	network_0	TF	3	24	67	1.0023194459029572
ENSMUSG00000022528	Hes1	network_0	TF	6	17	56	0.9560985622960878
ENSMUSG00000052837	Junb	network_0	TF	14	44	76	0.860495136240182
ENSMUSG00000032238	Rora	network_0	TF	1	19	30	0.7445517432502111
ENSMUSG00000026628	Atf3	network_0	TF	11	28	53	0.6809075212513473
ENSMUSG00000008575	Nfib	network_0	TF	4	49	127	0.6487747015770147
ENSMUSG00000038418	Egr1	network_0	TF	13	31	75	0.6084780553685043
ENSMUSG00000052684	Jun	network_0	TF	15	108	259	0.5519907921943616
ENSMUSG00000071076	Jund	network_0	TF	5	99	378	0.37355270884118497
ENSMUSG00000021250	Fos	network_0	TF	14	55	131	0.3186924218635028
ENSMUSG00000003032	Klf4	network_0	TF	9	74	186	0.22913631315321403
ENSMUSG00000052534	Pbx1	network_0	TF	1	6	12	0.22447967187244444
ENSMUSG00000055148	Klf2	network_0	TF	12	14	35	0.2092262742918365
ENSMUSG00000028639	Ybx1	network_0	TF	2	3	6	0.1329688669755722
ENSMUSG00000023034	Nr4a1	network_0	TF	11	47	125	0.07126697127683812
ENSMUSG00000028565	Nfia	network_0	TF	1	30	38	0.028343712764842266
